# hnRNPM and ELAVL1 control type I interferon induction by promoting IRF3 phosphorylation downstream of both cGAS and RIG-I

**DOI:** 10.1101/2023.06.23.545108

**Authors:** Alexander Kirchhoff, Anna-Maria Herzner, Christian Urban, Antonio Piras, Robert Düster, Julia Wegner, Agathe Grünewald, Thais M. Schlee-Guimarães, Katrin Ciupka, Petro Leka, Robert J. Bootz, Ann Kristin de Regt, Beate M. Kümmerer, Maria Hønholt Christensen, Florian I. Schmidt, Claudia Günther, Hiroki Kato, Eva Bartok, Gunther Hartmann, Matthias Geyer, Andreas Pichlmair, Martin Schlee

**Author notes:** To whom correspondence should be addressed., (M.S.). Department of Cancer Immunology and Immune Modulation, Boehringer Ingelheim Pharma GmbH & Co. KG, Biberach an der Riß, Germany.

## Abstract

RIG-I and cGAS are crucial sensors of viral nucleic acids and induce type I IFNs via TBK1/IKK and IRF3. Here, we have identified hnRNPM as a novel positive regulator of IRF3 phosphorylation and type I IFN induction downstream of both cGAS and RIG-I. Combining interactome analysis and genome editing, we further identified ELAVL1 as an immune-relevant interactor of hnRNPM. Depletion of hnRNPM or ELAVL1 impaired type I IFN induction by HSV-1 and SeV. In addition, we found that hnRNPM and ELAVL1 interact with TBK1 and NF-kB p65. Confocal microscopy revealed cytosolic and perinuclear interactions between hnRNPM, ELAVL1, and TBK1. To our knowledge, hnRNPM and ELAVL1 represent the first non-redundant signaling components merging the cGAS-STING and RIG-I-MAVS pathways, thus representing a novel platform that fuels antiviral defense.
