## Supplemental Table 3 for "hnRNPM and ELAVL1 control type I interferon induction by promoting IRF3 phosphorylation downstream of both cGAS and RIG-I"

### Sheet: Sheet1
Table S3: Synthetic DNA oligonucleotides.
Name	Sequence (5’-3’)
GFP fwd (pRPCMV)	TAATaagcttATGGTGAGCAAGGGCGAGGAGC
GFP rev (pRPCMV)	TAATgcggccgcTTACTTGTACAGCTCGTCCATGCCG
CVB3 3C-protease-FLAG fwd (pRPCMV)	taatAAGCTTatgggcccggcgtttgaattt
CVB3 3C-protease-FLAG rev (pRPCMV)	taatGGATCCttcatcgttaaaataatgtttcagcagcgcc
PV 3C-protease-FLAG fwd (pRPCMV)	taatAAGCTTatgggcccgggctttgattatg
PV 3C-protease-FLAG rev (pRPCMV)	taatGGATCCgctctgggtaaaatagctgcgtttcag
hnRNPM-GFP fwd (pLentiEF1α)	TAATTCTAGAATTGAAGGAAGGATCGTCAAGATGGTGAGC
hnRNPM-GFP rev (pLentiEF1α)	TAATCATATGTTACTTGTACAGCTCGTCCATGCCGAG
ELAVL1-FLAG fwd (pLVXEF1α)	TAATGCGGCCGCACCGCCATGTCTAATGGTTATGAAGACCACATGGCC
ELAVL1-FLAG rev (pLVXEF1α)	TAATACGCGTTCAGTGGTGGTGGTGGTGGTGCTTGTCATCGTCGTCCTTGTAGTCCTTGACGATCCTTCCTTCAATTCTAGATTTGTGGGACTTGTTGGTTTTGAAGGAA
ELAVL1-GFP fwd (pLVXEF1α)	TTTCCTTCAAAACCAACAAGTCCCACAAATCTAGAATTGAAGGAAGGATCGTCAAGATG
ELAVL1-GFP rev (pLVXEF1α)	GGAAAAGCGCCTCCCCTACCCGGTAGAATTCACGCGTTTACTTGTACAGCTCGTCCATGC
GFP fwd (pLVXEF1α)	TAATGCGGCCGCACCGCCATGGTGAGCAAGGGCGAGGA
GFP rev (pLVXEF1α)	TAATTCTAGATTACTTGTACAGCTCGTCCATGCCG
DRRM1-ELAVL1-FLAG fwd (pLVXEF1α)	GAGGAATTTCGACCCGGATCCGCGGCCGCACCGCCATGAGCTCAGAGGTGATCAAAGACG
DRRM1-ELAVL1-FLAG rev (pLVXEF1α)	GTAGTCCTTGACGATCCTTCCTTCAATTCTAGATTTGTGGGACTTGTTGGTTTTG
DRRM3-ELAVL1-FLAG fwd (pLVXEF1α)	AGGAATTTCGACCCGGATCCGCGGCCGCACCGCCATGTCTAATGGTTATGAAGACCACAT
DRRM3-ELAVL1-FLAG rev (pLVXEF1α)	GTCGTCCTTGTAGTCCTTGACGATCCTTCCTTCAATTCTAGAGCCGGAGGAGGCGTTT
