## Supplemental Table 4 for "hnRNPM and ELAVL1 control type I interferon induction by promoting IRF3 phosphorylation downstream of both cGAS and RIG-I"

### Sheet: Sheet1
Table S4: shRNA-encoding oligonucleotides.
Name	Forward sequence (5’-3’)	Reverse sequence (5’-3’)
shARHGEF2.1	CCGGCCCAACCTGCAATGTGACTATCTCGAGATAGTCACATTGCAGGTTGGGTTTTTG	AATTCAAAAACCCAACCTGCAATGTGACTATCTCGAGATAGTCACATTGCAGGTTGGG
shARHGEF2.2	CCGGGCGGCGAATTAAGATGGAGTTCTCGAGAACTCCATCTTAATTCGCCGCTTTTTG	AATTCAAAAAGCGGCGAATTAAGATGGAGTTCTCGAGAACTCCATCTTAATTCGCCGC
shCTSG.1	CCGGTCCTGGTGCGAGAAGACTTTGCTCGAGCAAAGTCTTCTCGCACCAGGATTTTTG	AATTCAAAAATCCTGGTGCGAGAAGACTTTGCTCGAGCAAAGTCTTCTCGCACCAGGA
shCTSG.2	CCGGCGGCATCGTCTCCTATGGAAACTCGAGTTTCCATAGGAGACGATGCCGTTTTTG	AATTCAAAAACGGCATCGTCTCCTATGGAAACTCGAGTTTCCATAGGAGACGATGCCG
shDDX3X.1	CCGGGATGATCGTGGACGGAGTGATCTCGAGATCACTCCGTCCACGATCATCTTTTTG	AATTCAAAAAGATGATCGTGGACGGAGTGATCTCGAGATCACTCCGTCCACGATCATC
shDDX3X.2	CCGGGGAGGCAACACTGGGATTAATCTCGAGATTAATCCCAGTGTTGCCTCCTTTTTG	AATTCAAAAAGGAGGCAACACTGGGATTAATCTCGAGATTAATCCCAGTGTTGCCTCC
shDDX21.1	CCGGCCCATATCTGAAGAAACTATTCTCGAGAATAGTTTCTTCAGATATGGGTTTTTG	AATTCAAAAACCCATATCTGAAGAAACTATTCTCGAGAATAGTTTCTTCAGATATGGG
shDDX21.2	CCGGCCTGAGGTTGATTTGGTTATACTCGAGTATAACCAAATCAACCTCAGGTTTTTG	AATTCAAAAACCTGAGGTTGATTTGGTTATACTCGAGTATAACCAAATCAACCTCAGG
shDHX9.1	CCGGACGACAATGGAAGCGGATATACTCGAGTATATCCGCTTCCATTGTCGTTTTTTG	AATTCAAAAAACGACAATGGAAGCGGATATACTCGAGTATATCCGCTTCCATTGTCGT
shDHX9.2	CCGGGAAGGATTACTACTCAAGAAACTCGAGTTTCTTGAGTAGTAATCCTTCTTTTTG	AATTCAAAAAGAAGGATTACTACTCAAGAAACTCGAGTTTCTTGAGTAGTAATCCTTC
shDHX15.1	CCGGTTGGTGACAGCTATTAGTAAACTCGAGTTTACTAATAGCTGTCACCAATTTTTG	AATTCAAAAATTGGTGACAGCTATTAGTAAACTCGAGTTTACTAATAGCTGTCACCAA
shDHX15.2	CCGGGTGGAGTACATGCGATCATTACTCGAGTAATGATCGCATGTACTCCACTTTTTG	AATTCAAAAAGTGGAGTACATGCGATCATTACTCGAGTAATGATCGCATGTACTCCAC
shEBNA1BP2.1	CCGGGCCCATATGATGAATGCTATTCTCGAGAATAGCATTCATCATATGGGCTTTTTG	AATTCAAAAAGCCCATATGATGAATGCTATTCTCGAGAATAGCATTCATCATATGGGC
shEBNA1BP2.2	CCGGCTGGCAAGAAAGGGTCAAATACTCGAGTATTTGACCCTTTCTTGCCAGTTTTTG	AATTCAAAAACTGGCAAGAAAGGGTCAAATACTCGAGTATTTGACCCTTTCTTGCCAG
shELAVL1.1	CCGGCGAGCTCAGAGGTGATCAAAGCTCGAGCTTTGATCACCTCTGAGCTCGTTTTTG	AATTCAAAAACGAGCTCAGAGGTGATCAAAGCTCGAGCTTTGATCACCTCTGAGCTCG
shELAVL1.2	CCGGTACCAGTTTCAATGGTCATAACTCGAGTTATGACCATTGAAACTGGTATTTTTG	AATTCAAAAATACCAGTTTCAATGGTCATAACTCGAGTTATGACCATTGAAACTGGTA
shhnRNPA1.1	CCGGAGATATTTGTTGGTGGCATTACTCGAGTAATGCCACCAACAAATATCTTTTTTG	AATTCAAAAAAGATATTTGTTGGTGGCATTACTCGAGTAATGCCACCAACAAATATCT
shhnRNPA1.2	CCGGCAACAATCAGTCTTCAAATTTCTCGAGAAATTTGAAGACTGATTGTTGTTTTTG	AATTCAAAAACAACAATCAGTCTTCAAATTTCTCGAGAAATTTGAAGACTGATTGTTG
shhnRNPAB.1	CCGGTGAGGCCATTGAATTGCCAATCTCGAGATTGGCAATTCAATGGCCTCATTTTTG	AATTCAAAAATGAGGCCATTGAATTGCCAATCTCGAGATTGGCAATTCAATGGCCTCA
shhnRNPAB.2	CCGGTGAATTGCCAATGGATCCAAACTCGAGTTTGGATCCATTGGCAATTCATTTTTG	AATTCAAAAATGAATTGCCAATGGATCCAAACTCGAGTTTGGATCCATTGGCAATTCA
shhnRNPD.1	CCGGTCGAAGGAACAATATCAGCAACTCGAGTTGCTGATATTGTTCCTTCGATTTTTG	AATTCAAAAATCGAAGGAACAATATCAGCAACTCGAGTTGCTGATATTGTTCCTTCGA
shhnRNPD.2	CCGGAGAGTGGTTATGGGAAGGTATCTCGAGATACCTTCCCATAACCACTCTTTTTTG	AATTCAAAAAAGAGTGGTTATGGGAAGGTATCTCGAGATACCTTCCCATAACCACTCT
shhnRNPH2.1	CCGGGCCTTAAAGAAACACAAGGAACTCGAGTTCCTTGTGTTTCTTTAAGGCTTTTTG	AATTCAAAAAGCCTTAAAGAAACACAAGGAACTCGAGTTCCTTGTGTTTCTTTAAGGC
shhnRNPH2.2	CCGGCCATGAGAGTACATATTGAAACTCGAGTTTCAATATGTACTCTCATGGTTTTTG	AATTCAAAAACCATGAGAGTACATATTGAAACTCGAGTTTCAATATGTACTCTCATGG
shhnRNPM.1	CCGGAGAGCCTTCATTACAAACATACTCGAGTATGTTTGTAATGAAGGCTCTTTTTTG	AATTCAAAAAAGAGCCTTCATTACAAACATACTCGAGTATGTTTGTAATGAAGGCTCT
shhnRNPM.2	CCGGACAAGCATAGTCTGAGCGGAACTCGAGTTCCGCTCAGACTATGCTTGTTTTTTG	AATTCAAAAAACAAGCATAGTCTGAGCGGAACTCGAGTTCCGCTCAGACTATGCTTGT
shHP1BP3.1	CCGGCAATCTTAACTGAGGCCATTACTCGAGTAATGGCCTCAGTTAAGATTGTTTTTG	AATTCAAAAACAATCTTAACTGAGGCCATTACTCGAGTAATGGCCTCAGTTAAGATTG
shHP1BP3.2	CCGGGGAGTCATCAAACAGGTTAAACTCGAGTTTAACCTGTTTGATGACTCCTTTTTG	AATTCAAAAAGGAGTCATCAAACAGGTTAAACTCGAGTTTAACCTGTTTGATGACTCC
shIGF2BP2.1	CCGGAGTGAAGCTGGAAGCGCATATCTCGAGATATGCGCTTCCAGCTTCACTTTTTTG	AATTCAAAAAAGTGAAGCTGGAAGCGCATATCTCGAGATATGCGCTTCCAGCTTCACT
shIGF2BP2.2	CCGGTTCCCGCATCATCACTCTTATCTCGAGATAAGAGTGATGATGCGGGAATTTTTG	AATTCAAAAATTCCCGCATCATCACTCTTATCTCGAGATAAGAGTGATGATGCGGGAA
shILF2.1	CCGGTCGACAGGTGGGATCCTATAACTCGAGTTATAGGATCCCACCTGTCGATTTTTG	AATTCAAAAATCGACAGGTGGGATCCTATAACTCGAGTTATAGGATCCCACCTGTCGA
shILF2.2	CCGGCCAACGAAACTGGCTTTGAAACTCGAGTTTCAAAGCCAGTTTCGTTGGTTTTTG	AATTCAAAAACCAACGAAACTGGCTTTGAAACTCGAGTTTCAAAGCCAGTTTCGTTGG
shILF3.1	CCGGCCAGAGGACGACAGTAAAGAACTCGAGTTCTTTACTGTCGTCCTCTGGTTTTTG	AATTCAAAAACCAGAGGACGACAGTAAAGAACTCGAGTTCTTTACTGTCGTCCTCTGG
shILF3.2	CCGGCCTTCCAAGATGCCCAAGAAACTCGAGTTTCTTGGGCATCTTGGAAGGTTTTTG	AATTCAAAAACCTTCCAAGATGCCCAAGAAACTCGAGTTTCTTGGGCATCTTGGAAGG
shMTDH.1	CCGGCGTGATAAGGTGCTGACTGATCTCGAGATCAGTCAGCACCTTATCACGTTTTTG	AATTCAAAAACGTGATAAGGTGCTGACTGATCTCGAGATCAGTCAGCACCTTATCACG
shMTDH.2	CCGGCCAATACTACAAGAGACAGATCTCGAGATCTGTCTCTTGTAGTATTGGTTTTTG	AATTCAAAAACCAATACTACAAGAGACAGATCTCGAGATCTGTCTCTTGTAGTATTGG
shNPM1.1	CCGGCCTAGTTCTGTAGAAGACATTCTCGAGAATGTCTTCTACAGAACTAGGTTTTTG	AATTCAAAAACCTAGTTCTGTAGAAGACATTCTCGAGAATGTCTTCTACAGAACTAGG
shNPM1.2	CCGGGTTCAGGGCCAGTGCATATTACTCGAGTAATATGCACTGGCCCTGAACTTTTTG	AATTCAAAAAGTTCAGGGCCAGTGCATATTACTCGAGTAATATGCACTGGCCCTGAAC
shNUP155.1	CCGGCATGCAGGTGTTAGGTTATATCTCGAGATATAACCTAACACCTGCATGTTTTTG	AATTCAAAAACATGCAGGTGTTAGGTTATATCTCGAGATATAACCTAACACCTGCATG
shNUP155.2	CCGGGGATTTACTCTGGCGGTATTACTCGAGTAATACCGCCAGAGTAAATCCTTTTTG	AATTCAAAAAGGATTTACTCTGGCGGTATTACTCGAGTAATACCGCCAGAGTAAATCC
shPOP1.1	CCGGGCTTACGAAGAACCTTCTGTACTCGAGTACAGAAGGTTCTTCGTAAGCTTTTTG	AATTCAAAAAGCTTACGAAGAACCTTCTGTACTCGAGTACAGAAGGTTCTTCGTAAGC
shPOP1.2	CCGGCTCCAACCACAGGCATTATAACTCGAGTTATAATGCCTGTGGTTGGAGTTTTTG	AATTCAAAAACTCCAACCACAGGCATTATAACTCGAGTTATAATGCCTGTGGTTGGAG
shPRKDC.1	CCGGCCGGTAAAGATCCTAATTCTACTCGAGTAGAATTAGGATCTTTACCGGTTTTTG	AATTCAAAAACCGGTAAAGATCCTAATTCTACTCGAGTAGAATTAGGATCTTTACCGG
shPRKDC.2	CCGGCCTGAAGTCTTTACAACATATCTCGAGATATGTTGTAAAGACTTCAGGTTTTTG	AATTCAAAAACCTGAAGTCTTTACAACATATCTCGAGATATGTTGTAAAGACTTCAGG
shRALY.1	CCGGCAGGACACAGACGCGGATGATCTCGAGATCATCCGCGTCTGTGTCCTGTTTTTG	AATTCAAAAACAGGACACAGACGCGGATGATCTCGAGATCATCCGCGTCTGTGTCCTG
shRALY.2	CCGGCAACACAGCTCTGGTGAAGAACTCGAGTTCTTCACCAGAGCTGTGTTGTTTTTG	AATTCAAAAACAACACAGCTCTGGTGAAGAACTCGAGTTCTTCACCAGAGCTGTGTTG
shRPN1.1	CCGGGCCTTTCTCACGCTATGATTACTCGAGTAATCATAGCGTGAGAAAGGCTTTTTG	AATTCAAAAAGCCTTTCTCACGCTATGATTACTCGAGTAATCATAGCGTGAGAAAGGC
shRPN1.2	CCGGGTGAAGCTTGCCTCTCGAAATCTCGAGATTTCGAGAGGCAAGCTTCACTTTTTG	AATTCAAAAAGTGAAGCTTGCCTCTCGAAATCTCGAGATTTCGAGAGGCAAGCTTCAC
shRUVBL1.1	CCGGGCCACAGAATTCGACCTTGAACTCGAGTTCAAGGTCGAATTCTGTGGCTTTTTG	AATTCAAAAAGCCACAGAATTCGACCTTGAACTCGAGTTCAAGGTCGAATTCTGTGGC
shRUVBL1.2	CCGGGTGGCGTCATAGTAGAATTAACTCGAGTTAATTCTACTATGACGCCACTTTTTG	AATTCAAAAAGTGGCGTCATAGTAGAATTAACTCGAGTTAATTCTACTATGACGCCAC
shSUB1.1	CCGGGAACAGATTTCTGACATTGATCTCGAGATCAATGTCAGAAATCTGTTCTTTTTG	AATTCAAAAAGAACAGATTTCTGACATTGATCTCGAGATCAATGTCAGAAATCTGTTC
shSUB1.2	CCGGAGCCAGCTGAAGGAACAGATTCTCGAGAATCTGTTCCTTCAGCTGGCTTTTTTG	AATTCAAAAAAGCCAGCTGAAGGAACAGATTCTCGAGAATCTGTTCCTTCAGCTGGCT
shSYNCRIP.1	CCGGTATATGGGATCTTCGTCTAATCTCGAGATTAGACGAAGATCCCATATATTTTTG	AATTCAAAAATATATGGGATCTTCGTCTAATCTCGAGATTAGACGAAGATCCCATATA
shSYNCRIP.2	CCGGGCAAAGTAACAGAGGGTCTTACTCGAGTAAGACCCTCTGTTACTTTGCTTTTTG	AATTCAAAAAGCAAAGTAACAGAGGGTCTTACTCGAGTAAGACCCTCTGTTACTTTGC
shYBX3.1	CCGGCGGTTCATCGAAATCCAACTTCTCGAGAAGTTGGATTTCGATGAACCGTTTTTG	AATTCAAAAACGGTTCATCGAAATCCAACTTCTCGAGAAGTTGGATTTCGATGAACCG
shYBX3.2	CCGGCAGAAATGGATATGGATTTATCTCGAGATAAATCCATATCCATTTCTGTTTTTG	AATTCAAAAACAGAAATGGATATGGATTTATCTCGAGATAAATCCATATCCATTTCTG
shZC3HAV1.1	CCGGGCTCCTTCTTCACATCGTAGACTCGAGTCTACGATGTGAAGAAGGAGCTTTTTG	AATTCAAAAAGCTCCTTCTTCACATCGTAGACTCGAGTCTACGATGTGAAGAAGGAGC
shZC3HAV1.2	CCGGACGAACTCTCTGGACTGAACACTCGAGTGTTCAGTCCAGAGAGTTCGTTTTTTG	AATTCAAAAAACGAACTCTCTGGACTGAACACTCGAGTGTTCAGTCCAGAGAGTTCGT
shZFR.1	CCGGGCCTAGTATTCGAGCAAGAAACTCGAGTTTCTTGCTCGAATACTAGGCTTTTTG	AATTCAAAAAGCCTAGTATTCGAGCAAGAAACTCGAGTTTCTTGCTCGAATACTAGGC
shZFR.2	CCGGCCCTGAGAAGTATGACATAAACTCGAGTTTATGTCATACTTCTCAGGGTTTTTG	AATTCAAAAACCCTGAGAAGTATGACATAAACTCGAGTTTATGTCATACTTCTCAGGG
