## Supplemental Table 5 for "hnRNPM and ELAVL1 control type I interferon induction by promoting IRF3 phosphorylation downstream of both cGAS and RIG-I"

### Sheet: Sheet1
Table S5: Stimulatory oligonucleotides.
Name	Sequence (5’-3’)
G3-YSD fwd	GGGAAACTCCAGCAGGACCATTAGGG
G3-YSD-AF647 fwd	GGGAAACTCCAGCAGGACCATTAGGG-AF647
G3-YSD rev	GGGTAATGGTCCTGCTGGAGTTTGGG
fwd template for in vitro transcription of 5'ppp-dsRNA	TTGTAATACGACTCACTATAGGGACGCTGACCCAGAAGATCTACTAGAAATAGTAGATCTTCTGGGTCAGCGTCCC
rev template for in vitro transcription of 5'ppp-dsRNA	GGGACGCTGACCCAGAAGATCTACTATTTCTAGTAGATCTTCTGGGTCAGCGTCCCTATAGTGAGTCGTATTACAA
