## Supplemental Table 6 for "hnRNPM and ELAVL1 control type I interferon induction by promoting IRF3 phosphorylation downstream of both cGAS and RIG-I"

### Sheet: Sheet1
Table S6: qPCR primers.
Gene	Forward primer (5’-3’)	Reverse primer (5’-3’)
ARHGEF2	CAGGCATGACCATGTGCTATG	TTTACAGCGGTTGTGGATAGTC
CTSG	CCACCCTCAATATAATCAGCGG	GTTTCGATTCCGTCTGACTCTTC
CXCL10	GAATGCTCTTTACTTCATGGACTTC	GGTAGCCACTGAAAGAATTTGG
DDX3X	GGCAAGGATTCACTGACCTTAG	GGATGCTGGTACATGCGTATC
DDX21	CTTTGCCATCCCTTTGATTGAGA	GTAGGTGCAAGAACCAGTACC
DHX9	GGCCTCTGGCTTTTGCTACT	GGCAGTAACTCTCTCTCCTGC
DHX15	TCAAGCCAGAATGGTTGGTGA	GTTTGGCAATGATGCGGTCC
EBNA1BP2	CTCTCGGATTCGGAGTCGGA	GCCCCTCTAGCACGACATTG
ELAVL1	AACTACGTGACCGCGAAGG	CGCCCAAACCGAGAGAACA
GAPDH	AAGGTGAAGGTCGGAGTCAA	AATGAAGGGGTCATTGATGG
HNRNPA1	TCAGAGTCTCCTAAAGAGCCC	ACCTTGTGTGGCCTTGCAT
HNRNPAB	ACCGAGAACGGACATGAGG	GCCACCAACGAACATTTTTCC
HNRNPD	GCGTGGGTTCTGCTTTATTACC	TTGCTGATATTGTTCCTTCGACA
HNRNPH2	GGGGAAGCCTTTGTGCAGTT	CTTCAGCTCGGCTACTCTTGA
HNRNPM	GACGGAGATCAAAATGGAGG	TTCTCATTCTGAGCAGGTCG
HP1BP3	ATGGCGACTGATACGTCTCAA	CTTCTCACCTAACTTGTCCGC
IFIT1	TCCACAAGACAGAATAGCCAGAT	GCTCCAGACTATCCTTGACCTG
IFNB1	CATTACCTGAAGGCCAAGGA	CAGCATCTGCTGGTTGAAGA
IGF2BP2	AGCTAAGCGGGCATCAGTTTG	CCGCAGCGGGAAATCAATCT
ILF2	CTCAGACTCTCGTCCGAATCC	CAGAAGCAAGATAGCTGGCATC
ILF3	AGCATTCTTCCGTTTATCCAACA	GCTCGTCTATCCAGTCGGAC
MTDH	GTAAACGTGATAAGGTGCTGACT	CGGTGGTAACTGTGATGGTATTT
NPM1	ACGGTCAGTTTAGGGGCTG	CTGTGGAACCTTGCTACCACC
NUP155	TGGTTTGCTGTCCGTACCC	GATAGGAGGGAACACACCCAT
POP1	AGAGGTGTAAAGCACCACAGT	GCTGTCGTGAAGTTCCAGG
PRKDC	CTGTGCAACTTCACTAAGTCCA	CAATCTGAGGACGAATTGCCT
RALY	TTCAGGCAAGCAATGTAACCA	CACGGCCATACTTAGAGAAGATG
RPN1	CACCCTCAACAGTGGCAAGA	ATTTCGCTCACTCTGTCGCA
RUVBL1	TCAGGAGCTGGGTAGTAAGGT	CCCTGCGGAAGTTCTCCATC
SUB1	GGTGAGACTTCGAGAGCCCT	GCGAACACTAACGTACCTCATTT
SYNCRIP	CTGGTCTCAATAGAGGTTATGCG	TCCGGTTGGTGGTATAAAATGAC
YBX3	ACCGGCGTCCCTACAATTAC	GGTTCTCAGTTGGTGCTTCAC
ZC3HAV1	TCACGAACTCTCTGGACTGAA	ACTTTTGCATATCTCGGGCATAA
ZFR	CGGGTGTAGCCTATTCTCATCC	CAGTGGGGTAGCCTCCATAAG
