## Supplemental Table 8 for "hnRNPM and ELAVL1 control type I interferon induction by promoting IRF3 phosphorylation downstream of both cGAS and RIG-I"

### Sheet: Sheet1
Table S8: Lentiviral and retroviral vectors.
Name	Source	Identifier
pRPCMVGFP	This study	N/A
pRPCMV CVB3 3C-protease-FLAG	This study	N/A
pRPCMV PV 3C-protease-FLAG	This study	N/A
pLentiEF1α hnRNPM-GFP	This study	N/A
pLentiEF1α ΔNLS-hnRNPM-GFP	This study	N/A
pLentiEF1α ΔRRM1-hnRNPM-GFP	This study	N/A
pLentiEF1α ΔRRM3-hnRNPM-GFP	This study	N/A
pLVXEF1α ELAVL1-GFP	This study	N/A
pLVXEF1α GFP	This study	N/A
pLVXEF1α ELAVL1-FLAG	This study	N/A
pLVXEF1α DRRM1-ELAVL1-FLAG	This study	N/A
pLVXEF1α DRRM3-ELAVL1-FLAG	This study	N/A
pMD2.G	Addgene	Cat#12259
pMDLg/pRRE	Addgene	Cat#12251
pRSV-Rev	Addgene	Cat#12253
psPAX2	Addgene	Cat#12260
pLKO.1 shC001	This study	N/A
pLKO.1 shC002	This study	N/A
pLKO.1 shARHGEF2.1	This study	N/A
pLKO.1 shARHGEF2.2	This study	N/A
pLKO.1 shCTSG.1	This study	N/A
pLKO.1 shCTSG.2	This study	N/A
pLKO.1 shDDX3X.1	This study	N/A
pLKO.1 shDDX3X.2	This study	N/A
pLKO.1 shDDX21.1	This study	N/A
pLKO.1 shDDX21.2	This study	N/A
pLKO.1 shDHX9.1	This study	N/A
pLKO.1 shDHX9.2	This study	N/A
pLKO.1 shDHX15.1	This study	N/A
pLKO.1 shDHX15.2	This study	N/A
pLKO.1 shEBNA1BP2.1	This study	N/A
pLKO.1 shEBNA1BP2.2	This study	N/A
pLKO.1 shELAVL1.1	This study	N/A
pLKO.1 shELAVL1.2	This study	N/A
pLKO.1 shhnRNPA1.1	This study	N/A
pLKO.1 shhnRNPA1.2	This study	N/A
pLKO.1 shhnRNPAB.1	This study	N/A
pLKO.1 shhnRNPAB.2	This study	N/A
pLKO.1 shhnRNPD.1	This study	N/A
pLKO.1 shhnRNPD.2	This study	N/A
pLKO.1 shhnRNPH2.1	This study	N/A
pLKO.1 shhnRNPH2.2	This study	N/A
pLKO.1 shhnRNPM.1	This study	N/A
pLKO.1 shhnRNPM.2	This study	N/A
pLKO.1 shHP1BP3.1	This study	N/A
pLKO.1 shHP1BP3.2	This study	N/A
pLKO.1 shIGF2BP2.1	This study	N/A
pLKO.1 shIGF2BP2.2	This study	N/A
pLKO.1 shILF2.1	This study	N/A
pLKO.1 shILF2.2	This study	N/A
pLKO.1 shILF3.1	This study	N/A
pLKO.1 shILF3.2	This study	N/A
pLKO.1 shMTDH.1	This study	N/A
pLKO.1 shMTDH.2	This study	N/A
pLKO.1 shNPM1.1	This study	N/A
pLKO.1 shNPM1.2	This study	N/A
pLKO.1 shNUP155.1	This study	N/A
pLKO.1 shNUP155.2	This study	N/A
pLKO.1 shPOP1.1	This study	N/A
pLKO.1 shPOP1.2	This study	N/A
pLKO.1 shPRKDC.1	This study	N/A
pLKO.1 shPRKDC.2	This study	N/A
pLKO.1 shRALY.1	This study	N/A
pLKO.1 shRALY.2	This study	N/A
pLKO.1 shRPN1.1	This study	N/A
pLKO.1 shRPN1.2	This study	N/A
pLKO.1 shRUVBL1.1	This study	N/A
pLKO.1 shRUVBL1.2	This study	N/A
pLKO.1 shSUB1.1	This study	N/A
pLKO.1 shSUB1.2	This study	N/A
pLKO.1 shSYNCRIP.1	This study	N/A
pLKO.1 shSYNCRIP.2	This study	N/A
pLKO.1 shYBX3.1	This study	N/A
pLKO.1 shYBX3.2	This study	N/A
pLKO.1 shZC3HAV1.1	This study	N/A
pLKO.1 shZC3HAV1.2	This study	N/A
pLKO.1 shZFR.1	This study	N/A
pLKO.1 shZFR.2	This study	N/A
